# Modulating gene expression and protein secretion in the bacterial predator *Bdellovibrio bacteriovorus*

**DOI:** 10.1101/2025.05.17.654431

**Authors:** Ljiljana Mihajlovic, Lara M. Hofacker, Florian Lindner, Priyanikha Jayakumar, Andreas Diepold, Simona G. Huwiler

## Abstract

The predatory bacterium *Bdellovibrio bacteriovorus* kills and consumes other bacteria, thrives in diverse environments and holds great potential to address major challenges in medicine, agriculture, and biotechnology. As a bacterial predator it represents an alternative to traditional antimicrobial strategies to combat multidrug-resistant bacterial pathogens and prevent food waste, while the multitude of predatory enzymes it produces hold potential for biotechnological applications. However, the limited availability of versatile genetic tools and secretion assays constrain both fundamental studies and bioengineering of *B. bacteriovorus*. Here, we developed a molecular toolbox for *B. bacteriovorus* by systematically tuning gene expression and secretion of a reporter protein. We investigated functional native and synthetic promoters from the Anderson library with varying expression levels and demonstrated their efficacy in driving expression of the fluorescent reporter protein mScarletI3 at both the population and single-cell level. Additionally, we evaluated different ribosomal binding sites (RBS) to fine-tune gene expression. To examine secretion, we established a novel protocol to quantify extracellular release of a Nanoluc luciferase reporter protein in *B. bacteriovorus* using different native Sec-dependent signal sequences. We anticipate that the newly developed genetic toolkit and techniques will advance research on this fundamental predator-prey system, laying the foundation for its broader application and future bioengineering efforts. This work will pave the way for tailored applications of *B. bacteriovorus* in microbial ecology, agriculture, biotechnology, and medicine.
