## Supplementary_Tables_S3toS6 for "Modulating gene expression and protein secretion in the bacterial predator *Bdellovibrio bacteriovorus*"

### Sheet: Overview
Overview of Supplementary Tables
Table Name	Table description
S3_Bbact_Strains	S3 Table. B. bacteriovorus strains used in this study.
S4_Ecoli_Strains	S4 Table. E. coli strains used in this study.
S5_Plasmids	S5 Table. Plasmids used in this study.
S6_Primers	S6 Table. Primers used in this study.

### Sheet: S3_Bbact_Strains
S3 Table. Bdellovibrio bacteriovorus strains used in this study. KanR = kanamycin resistance.
Strain		Description	Source	Reference
B. bacteriovorus HD100T		B. bacteriovorus Type strain, wild-type	Gift from Prof. R. E. Sockett (University of Nottingham, UK)	Rendulic et al. Science. 2004 (doi:10.1126/science.1093027)
B. bacteriovorus HD100	pFL015	B. bacteriovorus with pFL015 for fluorescent reporter testing, KanR	This study
B. bacteriovorus HD100	pFL016	B. bacteriovorus with pFL016 for Nanoluc luciferase reporter testing, KanR	This study
B. bacteriovorus HD100	pLM-mCherry	B. bacteriovorus with pLM-mCherry for fluorescent reporter testing, KanR	This study
B. bacteriovorus HD100	pLM-mNeonGreen	B. bacteriovorus with pLM-mNeonGreen for fluorescent reporter testing, KanR	This study
B. bacteriovorus HD100	pLM-mScarletI3	B. bacteriovorus with pLM-mScarletI3 for fluorescent reporter testing, KanR	This study
B. bacteriovorus HD100	pLH-C1	B. bacteriovorus with pLH-C1 for promotor strenght testing, KanR	This study
B. bacteriovorus HD100	pLH-C2	B. bacteriovorus with pLH-C2 for promotor strenght testing, KanR	This study
B. bacteriovorus HD100	pLH-C3	B. bacteriovorus with pLH-C3 for promotor strenght testing, KanR	This study
B. bacteriovorus HD100	pLH-C4	B. bacteriovorus with pLH-C4 for promotor strenght testing, KanR	This study
B. bacteriovorus HD100	pLH-C5	B. bacteriovorus with pLH-C5 for promotor strenght testing, KanR	This study
B. bacteriovorus HD100	pLH-C6	B. bacteriovorus with pLH-C6 for promotor strenght testing, KanR	This study
B. bacteriovorus HD100	pLH-C7	B. bacteriovorus with pLH-C7 for promotor strenght testing, KanR	This study
B. bacteriovorus HD100	pLH-C8	B. bacteriovorus with pLH-C8 for promotor strenght testing, KanR	This study
B. bacteriovorus HD100	pLH-C9	B. bacteriovorus with pLH-C9 for promotor strenght testing, KanR	This study
B. bacteriovorus HD100	pLH-C10	B. bacteriovorus with pLH-C10 for promotor strenght testing, KanR	This study
B. bacteriovorus HD100	pLH-C11	B. bacteriovorus with pLH-C11 for promotor strenght testing, KanR	This study
B. bacteriovorus HD100	pLH-C12	B. bacteriovorus with pLH-C12 for promotor strenght testing, KanR	This study
B. bacteriovorus HD100	pLH-C13	B. bacteriovorus with pLH-C13 for promotor strenght testing, KanR	This study
B. bacteriovorus HD100	pLH-C14	B. bacteriovorus with pLH-C14 for promotor strenght testing, KanR	This study
B. bacteriovorus HD100	pLH-C15	B. bacteriovorus with pLH-C15 for promotor strenght testing, KanR	This study
B. bacteriovorus HD100	pLH-C16	B. bacteriovorus with pLH-C16 for promotor strenght testing, KanR	This study
B. bacteriovorus HD100	pLH-C17	B. bacteriovorus with pLH-C17 for promotor strenght testing, KanR	This study
B. bacteriovorus HD100	pLH-C18	B. bacteriovorus with pLH-C18 for promotor strenght testing, KanR	This study
B. bacteriovorus HD100	pLH-C19	B. bacteriovorus with pLH-C19 for promotor strenght testing, KanR	This study
B. bacteriovorus HD100	pLH-C20	B. bacteriovorus with pLH-C20 for promotor strenght testing, KanR	This study
B. bacteriovorus HD100	pLH-C21	B. bacteriovorus with pLH-C21 for promotor strenght testing, KanR	This study
B. bacteriovorus HD100	pLH-C22	B. bacteriovorus with pLH-C22 for promotor strenght testing, KanR	This study
B. bacteriovorus HD100	pLH-C23	B. bacteriovorus with pLH-C23 for promotor strenght testing, KanR	This study
B. bacteriovorus HD100	pLH-C24	B. bacteriovorus with pLH-C24 for promotor strenght testing, KanR	This study
B. bacteriovorus HD100	pLH-C25	B. bacteriovorus with pLH-C25 for promotor strenght testing, KanR	This study
B. bacteriovorus HD100	pLH-C26	B. bacteriovorus with pLH-C26 for promotor strenght testing, KanR	This study
B. bacteriovorus HD100	pLH-C27	B. bacteriovorus with pLH-C27 for promotor strenght testing, KanR	This study
B. bacteriovorus HD100	pLH-C28	B. bacteriovorus with pLH-C28 for promotor strenght testing, KanR	This study
B. bacteriovorus HD100	pLH-C29	B. bacteriovorus with pLH-C29 for promotor strenght testing, KanR	This study
B. bacteriovorus HD100	pLH-C30	B. bacteriovorus with pLH-C30 for secretion signal testing, KanR	This study
B. bacteriovorus HD100	pLH-C31	B. bacteriovorus with pLH-C31 for secretion signal testing, KanR	This study
B. bacteriovorus HD100	pLH-C34	B. bacteriovorus with pLH-C34 for secretion signal testing, KanR	This study
B. bacteriovorus HD100	pLH-C35	B. bacteriovorus with pLH-C35for promotor strenght testing, KanR	This study
B. bacteriovorus HD100	pLH-C36	B. bacteriovorus with pLH-C36 for promotor strenght testing, KanR	This study

### Sheet: S4_Ecoli_Strains
S4 Table. Escherichia coli strains used in this study. KanR = kanamycin resistance.
Strain		Description	Source	Reference
E. coli NEB5α		E. coli cloning strain (fhuA2Δ(argF-lacZ)U169 phoA glnV44 Φ80Δ(lacZ)M15 gyrA96 recA1 relA1 endA1 thi-1 hsdR17)	New England Biolabs (C2987)
E. coli S17-1		E. coli strain (thi, pro, hsdR-, hsdM+, recA; integrated plasmid RP4- Tc::Mu-Kn::tn)	Gift from Prof. R. E. Sockett (University of Nottingham, UK)	Lambert et al., Mol Microbiol. 2006 (doi:10.1111/j.1365-2958.2006.05081.x) & Simon et al., Biotechnology 1983, pages 784–791.
E. coli S17-1	pZMR100	E. coli S17-1 strain containing the plasmid pZMR100 (KanR), used as prey for kanamycin-resistant B. bacteriovorus.	Gift from Prof. R. E. Sockett (University of Nottingham, UK)	Lambert et al., Mol Microbiol. 2006 (doi:10.1111/j.1365-2958.2006.05081.x) & Rogers et al., Mol Gen Genet. 1986 (doi:10.1007/BF00338097)
E. coli NEB5α	pFL015	E. coli NEB5α with pFL015 for fluorescent reporter testing, KanR	This study
E. coli NEB5α	pFL016	E. coli NEB5α with pFL016 for Nanoluc luciferase reporter testing, KanR	This study
E. coli NEB5α	pLM-mCherry	E. coli NEB5α with pLM-mCherry for fluorescent reporter testing, KanR	This study
E. coli NEB5α	pLM-mNeonGreen	E. coli NEB5α with pLM-mNeonGreen for fluorescent reporter testing, KanR	This study
E. coli NEB5α	pLM-mScarletI3	E. coli NEB5α with pLM-mScarletI3 for fluorescent reporter testing, KanR	This study
E. coli NEB5α	pLH-C1	E. coli NEB5α with pLH-C1 for promotor strenght testing, KanR	This study
E. coli NEB5α	pLH-C2	E. coli NEB5α with pLH-C2 for promotor strenght testing, KanR	This study
E. coli NEB5α	pLH-C3	E. coli NEB5α with pLH-C3 for promotor strenght testing, KanR	This study
E. coli NEB5α	pLH-C4	E. coli NEB5α with pLH-C4 for promotor strenght testing, KanR	This study
E. coli NEB5α	pLH-C5	E. coli NEB5α with pLH-C5 for promotor strenght testing, KanR	This study
E. coli NEB5α	pLH-C6	E. coli NEB5α with pLH-C6 for promotor strenght testing, KanR	This study
E. coli NEB5α	pLH-C7	E. coli NEB5α with pLH-C7 for promotor strenght testing, KanR	This study
E. coli NEB5α	pLH-C8	E. coli NEB5α with pLH-C8 for promotor strenght testing, KanR	This study
E. coli NEB5α	pLH-C9	E. coli NEB5α with pLH-C9 for promotor strenght testing, KanR	This study
E. coli NEB5α	pLH-C10	E. coli NEB5α with pLH-C10 for promotor strenght testing, KanR	This study
E. coli NEB5α	pLH-C11	E. coli NEB5α with pLH-C11 for promotor strenght testing, KanR	This study
E. coli NEB5α	pLH-C12	E. coli NEB5α with pLH-C12 for promotor strenght testing, KanR	This study
E. coli NEB5α	pLH-C13	E. coli NEB5α with pLH-C13 for promotor strenght testing, KanR	This study
E. coli NEB5α	pLH-C14	E. coli NEB5α with pLH-C14 for promotor strenght testing, KanR	This study
E. coli NEB5α	pLH-C15	E. coli NEB5α with pLH-C15 for promotor strenght testing, KanR	This study
E. coli NEB5α	pLH-C16	E. coli NEB5α with pLH-C16 for promotor strenght testing, KanR	This study
E. coli NEB5α	pLH-C17	E. coli NEB5α with pLH-C17 for promotor strenght testing, KanR	This study
E. coli NEB5α	pLH-C18	E. coli NEB5α with pLH-C18 for promotor strenght testing, KanR	This study
E. coli NEB5α	pLH-C19	E. coli NEB5α with pLH-C19 for promotor strenght testing, KanR	This study
E. coli NEB5α	pLH-C20	E. coli NEB5α with pLH-C20 for promotor strenght testing, KanR	This study
E. coli NEB5α	pLH-C21	E. coli NEB5α with pLH-C21 for promotor strenght testing, KanR	This study
E. coli NEB5α	pLH-C22	E. coli NEB5α with pLH-C22 for promotor strenght testing, KanR	This study
E. coli NEB5α	pLH-C23	E. coli NEB5α with pLH-C23 for promotor strenght testing, KanR	This study
E. coli NEB5α	pLH-C24	E. coli NEB5α with pLH-C24 for promotor strenght testing, KanR	This study
E. coli NEB5α	pLH-C25	E. coli NEB5α with pLH-C25 for promotor strenght testing, KanR	This study
E. coli NEB5α	pLH-C26	E. coli NEB5α with pLH-C26 for promotor strenght testing, KanR	This study
E. coli NEB5α	pLH-C27	E. coli NEB5α with pLH-C27 for promotor strenght testing, KanR	This study
E. coli NEB5α	pLH-C28	E. coli NEB5α with pLH-C28 for promotor strenght testing, KanR	This study
E. coli NEB5α	pLH-C29	E. coli NEB5α with pLH-C29 for promotor strenght testing, KanR	This study
E. coli NEB5α	pLH-C30	E. coli NEB5α with pLH-C30 for secretion signal testing, KanR	This study
E. coli NEB5α	pLH-C31	E. coli NEB5α with pLH-C31 for secretion signal testing, KanR	This study
E. coli NEB5α	pLH-C34	E. coli NEB5α with pLH-C34 for secretion signal testing, KanR	This study
E. coli NEB5α	pLH-C35	E. coli NEB5α with pLH-C35 for promotor strenght testing, KanR	This study
E. coli NEB5α	pLH-C36	E. coli NEB5α with pLH-C36 for promotor strenght testing, KanR	This study
E. coli S17-1	pFL015	E. coli S17-1 with pFL015 for fluorescent reporter testing, KanR	This study
E. coli S17-1	pFL016	E. coli S17-1 with pFL016 for Nanoluc luciferase reporter testing, KanR	This study
E. coli S17-1	pLM-mCherry	E. coli S17-1 with pLM-mCherry for fluorescent reporter testing, KanR	This study
E. coli S17-1	pLM-mNeonGreen	E. coli S17-1 with pLM-mNeonGreen for fluorescent reporter testing, KanR	This study
E. coli S17-1	pLM-mScarletI3	E. coli S17-1 with pLM-mScarletI3 for fluorescent reporter testing, KanR	This study
E. coli S17-1	pLH-C1	E. coli S17-1 with pLH-C1 for promotor strenght testing, KanR	This study
E. coli S17-1	pLH-C2	E. coli S17-1 with pLH-C2 for promotor strenght testing, KanR	This study
E. coli S17-1	pLH-C3	E. coli S17-1 with pLH-C3 for promotor strenght testing, KanR	This study
E. coli S17-1	pLH-C4	E. coli S17-1 with pLH-C4 for promotor strenght testing, KanR	This study
E. coli S17-1	pLH-C5	E. coli S17-1 with pLH-C5 for promotor strenght testing, KanR	This study
E. coli S17-1	pLH-C6	E. coli S17-1 with pLH-C6 for promotor strenght testing, KanR	This study
E. coli S17-1	pLH-C7	E. coli S17-1 with pLH-C7 for promotor strenght testing, KanR	This study
E. coli S17-1	pLH-C8	E. coli S17-1 with pLH-C8 for promotor strenght testing, KanR	This study
E. coli S17-1	pLH-C9	E. coli S17-1 with pLH-C9 for promotor strenght testing, KanR	This study
E. coli S17-1	pLH-C10	E. coli S17-1 with pLH-C10 for promotor strenght testing, KanR	This study
E. coli S17-1	pLH-C11	E. coli S17-1 with pLH-C11 for promotor strenght testing, KanR	This study
E. coli S17-1	pLH-C12	E. coli S17-1 with pLH-C12 for promotor strenght testing, KanR	This study
E. coli S17-1	pLH-C13	E. coli S17-1 with pLH-C13 for promotor strenght testing, KanR	This study
E. coli S17-1	pLH-C14	E. coli S17-1 with pLH-C14 for promotor strenght testing, KanR	This study
E. coli S17-1	pLH-C15	E. coli S17-1 with pLH-C15 for promotor strenght testing, KanR	This study
E. coli S17-1	pLH-C16	E. coli S17-1 with pLH-C16 for promotor strenght testing, KanR	This study
E. coli S17-1	pLH-C17	E. coli S17-1 with pLH-C17 for promotor strenght testing, KanR	This study
E. coli S17-1	pLH-C18	E. coli S17-1 with pLH-C18 for promotor strenght testing, KanR	This study
E. coli S17-1	pLH-C19	E. coli S17-1 with pLH-C19 for promotor strenght testing, KanR	This study
E. coli S17-1	pLH-C20	E. coli S17-1 with pLH-C20 for promotor strenght testing, KanR	This study
E. coli S17-1	pLH-C21	E. coli S17-1 with pLH-C21 for promotor strenght testing, KanR	This study
E. coli S17-1	pLH-C22	E. coli S17-1 with pLH-C22 for promotor strenght testing, KanR	This study
E. coli S17-1	pLH-C23	E. coli S17-1 with pLH-C23 for promotor strenght testing, KanR	This study
E. coli S17-1	pLH-C24	E. coli S17-1 with pLH-C24 for promotor strenght testing, KanR	This study
E. coli S17-1	pLH-C25	E. coli S17-1 with pLH-C25 for promotor strenght testing, KanR	This study
E. coli S17-1	pLH-C26	E. coli S17-1 with pLH-C26 for promotor strenght testing, KanR	This study
E. coli S17-1	pLH-C27	E. coli S17-1 with pLH-C27 for promotor strenght testing, KanR	This study
E. coli S17-1	pLH-C28	E. coli S17-1 with pLH-C28 for promotor strenght testing, KanR	This study
E. coli S17-1	pLH-C29	E. coli S17-1 with pLH-C29 for promotor strenght testing, KanR	This study
E. coli S17-1	pLH-C30	E. coli S17-1 with pLH-C30 for secretion signal testing, KanR	This study
E. coli S17-1	pLH-C31	E. coli S17-1 with pLH-C31 for secretion signal testing, KanR	This study
E. coli S17-1	pLH-C34	E. coli S17-1 with pLH-C34 for secretion signal testing, KanR	This study
E. coli S17-1	pLH-C35	E. coli S17-1 with pLH-C35 for promotor strenght testing, KanR	This study
E. coli S17-1	pLH-C36	E. coli S17-1 with pLH-C36 for promotor strenght testing, KanR	This study

### Sheet: S5_Plasmids
S5 Table. Plasmids generated and used in this study. All plasmids share a pCAT.000-based backbone. pCAT.000 was a gift from Alistair McCormick (Addgene plasmid # 119559 ; http://n2t.net/addgene:119559 ; RRID:Addgene_119559) and generated in Vasudevan et al. Plant Physiol. 2019 (doi: 10.1104/pp.18.01401). Plasmids pLM-mScarletI3 and pLH-C1 were the same, they were kept under different names due to…
Plasmid name	Plasmid description	Promoter	RBS	Signal sequence	Reporter gene	backbone/originating from which plasmid	Purpose	Plasmid name in raw data and R script
pFL015	pCAT:PmerRNA-RBSopt-mCherry	RmerRNA	optimized	n/a	mCherry (E.coli codon optimized); (amplified from FL4003 (Lindner et al. Nat Commun. 2020 (doi: 10.1038/s41467-020-16169-w)	pCAT.000	predecessor plasmid
pFL016	pCAT:PmerRNA-RBSopt-Nanoluc	RmerRNA	optimized	n/a	Nanoluc from pFL134 (PhD thesis Florian Lindner, University of Marburg, https://archiv.ub.uni-marburg.de/diss/z2022/0049/pdf/dfl.pdf )	pCAT.000	predecessor plasmid
pLM-mCherry	pCAT:PmerRNA-RBSopt-mCherry	RmerRNA	optimized	n/a	mCherry (B. bacteriovorus codon optimized)	pFL015	fluorescent reporter testing	pCAT_mCherry
pLM-mNeonGreen	pCAT:PmerRNA-RBSopt-mNeonGreen	RmerRNA	optimized	n/a	mNeonGreen (B. bacteriovorus codon optimized)	pFL015	fluorescent reporter testing	pCAT_mNeonGreen
pLM-mScarletI3	pCAT:PmerRNA-RBSopt-mScarletI3	RmerRNA	optimized	n/a	mScarletI3 (B. bacteriovorus codon optimized)	pFL015	fluorescent reporter testing	pCAT_mScarletI
pLH-C1	pCAT:PmerRNA-RBSopt-mScarletI3	RmerRNA	optimized	n/a	mScarletI3 (B. bacteriovorus codon optimized)	pFL015	promotor strength testing	C1
pLH-C2	pCAT:PmerRNA-noRBS-mScarletI3	RmerRNA	n/a	n/a	mScarletI3 (B. bacteriovorus codon optimized)	pLH-C1	promotor strength testing	C2
pLH-C3	pCAT:Pbd0064-RBSopt-mScarletI3	Pbd0064	optimized	n/a	mScarletI3 (B. bacteriovorus codon optimized)	pLH-C1	promotor strength testing	C3
pLH-C4	pCAT:Pbd0064-noRBS-mScarletI3	Pbd0064	n/a	n/a	mScarletI3 (B. bacteriovorus codon optimized)	pLH-C1	promotor strength testing	C4
pLH-C5	pCAT:Pbd0149-RBSopt-mScarletI3	Pbd0149	optimized	n/a	mScarletI3 (B. bacteriovorus codon optimized)	pLH-C1	promotor strength testing	C5
pLH-C6	pCAT:Pbd0149-noRBS-mScarletI3	Pbd0149	n/a	n/a	mScarletI3 (B. bacteriovorus codon optimized)	pLH-C1	promotor strength testing	C6
pLH-C7	pCAT:Pbd2209-RBSopt-mScarletI3	Pbd2209	optimized	n/a	mScarletI3 (B. bacteriovorus codon optimized)	pLH-C1	promotor strength testing	C7
pLH-C8	pCAT:Pbd2209-noRBS-mScarletI3	Pbd2209	n/a	n/a	mScarletI3 (B. bacteriovorus codon optimized)	pLH-C1	promotor strength testing	C8
pLH-C9	pCAT:PJ23119-RBSopt-mScarletI3	PJ23119	optimized	n/a	mScarletI3 (B. bacteriovorus codon optimized)	pLH-C1	promotor strength testing	C9
pLH-C10	pCAT:PJ23119-noRBS-mScarletI3	PJ23119	n/a	n/a	mScarletI3 (B. bacteriovorus codon optimized)	pLH-C1	promotor strength testing	C10
pLH-C11	pCAT:Pbd0064-RBSnat-mScarletI3	Pbd0064	native	n/a	mScarletI3 (B. bacteriovorus codon optimized)	pLH-C1	promotor strength testing	C11
pLH-C12	pCAT:Pbd0149-RBSnat-mScarletI3	Pbd0149	native	n/a	mScarletI3 (B. bacteriovorus codon optimized)	pLH-C1	promotor strength testing	C12
pLH-C13	pCAT:Pbd2209-RBSnat-mScarletI3	Pbd2209	native	n/a	mScarletI3 (B. bacteriovorus codon optimized)	pLH-C1	promotor strength testing	C13
pLH-C14	pCAT:Pbd3180-RBSopt-mScarletI3	Pbd3180	optimized	n/a	mScarletI3 (B. bacteriovorus codon optimized)	pLH-C1	promotor strength testing	C14
pLH-C15	pCAT:Pbd3180-RBSnat-mScarletI3	Pbd3180	native	n/a	mScarletI3 (B. bacteriovorus codon optimized)	pLH-C1	promotor strength testing	C15
pLH-C16	pCAT:Pbd1130-RBSopt-mScarletI3	Pbd1130	optimized	n/a	mScarletI3 (B. bacteriovorus codon optimized)	pLH-C1	promotor strength testing	C16
pLH-C17	pCAT:Pbd1130-RBSnat-mScarletI3	Pbd1130	native	n/a	mScarletI3 (B. bacteriovorus codon optimized)	pLH-C1	promotor strength testing	C17
pLH-C18	pCAT:Pbd1981-RBSopt-mScarletI3	Pbd1981	optimized	n/a	mScarletI3 (B. bacteriovorus codon optimized)	pLH-C1	promotor strength testing	C18
pLH-C19	pCAT:Pbd1981-RBSnat-mScarletI3	Pbd1981	native	n/a	mScarletI3 (B. bacteriovorus codon optimized)	pLH-C1	promotor strength testing	C19
pLH-C20	pCAT:Pbd3548-RBSopt-mScarletI3	Pbd3548	optimized	n/a	mScarletI3 (B. bacteriovorus codon optimized)	pLH-C1	promotor strength testing	C20
pLH-C21	pCAT:Pbd3548-RBSnat-mScarletI3	Pbd3548	native	n/a	mScarletI3 (B. bacteriovorus codon optimized)	pLH-C1	promotor strength testing	C21
pLH-C22	pCAT:PJ23100-RBSopt-mScarletI3	PJ23100	optimized	n/a	mScarletI3 (B. bacteriovorus codon optimized)	pLH-C1	promotor strength testing	C22
pLH-C23	pCAT:PJ23102-RBSopt-mScarletI3	PJ23102	optimized	n/a	mScarletI3 (B. bacteriovorus codon optimized)	pLH-C1	promotor strength testing	C23
pLH-C24	pCAT:PJ23104-RBSopt-mScarletI3	PJ23104	optimized	n/a	mScarletI3 (B. bacteriovorus codon optimized)	pLH-C1	promotor strength testing	C24
pLH-C25	pCAT:PJ23119-RBSsyn-mScarletI3	PJ23119	synthetic	n/a	mScarletI3 (B. bacteriovorus codon optimized)	pLH-C1	promotor strength testing	C25
pLH-C26	pCAT:Pbd0149-RBSsyn-mScarletI3	Pbd0149	synthetic	n/a	mScarletI3 (B. bacteriovorus codon optimized)	pLH-C1	promotor strength testing	C26
pLH-C27	pCAT:PJ23119-RBSopt-Bd26921-20	PJ23119	optimized	Bd26921-20	Nanoluc luciferase	pFL016	secretion signal testing	C27
pLH-C28	pCAT:PJ23119-RBSsyn-Bd26921-20	PJ23119	synthetic	Bd26921-20	Nanoluc luciferase	pFL016	secretion signal testing	C28
pLH-C29	pCAT:Pbd0064-RBSopt-Bd26921-20	Pbd0064	optimized	Bd26921-20	Nanoluc luciferase	pFL016	secretion signal testing	C29
pLH-C30	pCAT:PmerRNA-RBSopt	PmerRNA	optimized	n/a	Nanoluc luciferase	pFL016	secretion signal testing	C30
pLH-C31	pCAT:PmerRNA-RBSopt-Bd22691-22	PmerRNA	optimized	Bd22691-22	Nanoluc luciferase	pFL016	secretion signal testing	C31
pLH-C34	pCAT:PmerRNA-RBSopt-Bd26921-22	PmerRNA	optimized	Bd26921-20	Nanoluc luciferase	pFL016	secretion signal testing	C34
pLH-C35	pCAT:PmerRNA-RBSopt-Bd04681-23	PmerRNA	optimized	Bd04681-23	Nanoluc luciferase	pFL016	secretion signal testing	C35
pLH-C36	pCAT:PmerRNA-RBSopt-Bd01201-22	PmerRNA	optimized	Bd01201-22	Nanoluc luciferase	pFL016	secretion signal testing	C36

### Sheet: S6_Primers
S6 Table. Primers used in this study.
Primer Name	Sequence 5`-3`	plasmid generated (refer to S5 Tab.)
Reporter plasmids with different fluorescent proteins
Fluorescent protein (insert amplification)
LM_mcherry_fwd	AAACCAGACTTAAGGAGGCAACAAGATGGTCTCCAAAGGTGAAG	pLM-mCherry
LM_mcherry_rev	ACGGCCAGTGGACTTCAGTCAATTACTTGTACAACTCATCCATCC	pLM-mCherry
LM_mscarlet_fwd	CTTAAGGAGGCAACAAGATGGATTCTACAGAGGCTGTTATCAAGG	pLM-mScarletI3
LM_mscarlet_rev	AACGACGGCCAGTGGACTTCAGTCAATTAACTTCCGCCGGAGCCC	pLM-mScarletI3
LM_mneon_fwd	AAACCAGACTTAAGGAGGCAACAAGATGGTCTCGAAGGGTGAAG	pLM-mNeonGreen
LM_mneon_rev	ACGGCCAGTGGACTTCAGTCAATTACTTATAAAGTTCATCCATGCCC	pLM-mNeonGreen
LM_pcat_fp_bb_fwd	TAATTGACTGAAGTCCACTGGCCGTCGTTTTACAA	pLM-mNeonGreen, pLM-mScarletI3,pLM-mNeonGreen
LM_pcat_fp_bb_rev	CTTGTTGCCTCCTTAAGTC	pLM-mNeonGreen, pLM-mScarletI3,pLM-mNeonGreen
Reporter plasmids for native and synthetic promoters screening
Native promoters (insert amplification)
LH_C1_ins_fwd	CTTAAGGAGGCAACAAGATGGATTCTACAGAGGCTGTTATCAAGG	pLH-C1
LH_C1_ins_rev	AACGACGGCCAGTGGACTTCAGTCAATTAACTTCCGCCGGAGCCC	pLH-C1
LH_C2_ins_fwd	CAAGCTTGCATGCCTGCAGGGCGGATGAAATCCGCGAACTG	pLH-C2
LH_C2_ins_rev	CTGTAGAATCCATTGGTTTCAACAAAATCAGGATAGCTCGAC	pLH-C2
LH_C3_ins_fwd	CAAGCTTGCATGCCTGCAGGTTTTCAGAATTTTAATCCGAAAAGTTAAAAATCACCCGG	pLH-C3
LH_C3_ins_rev	ACAGCCTCTGTAGAATCCATTTAAATTGGATACTATCCTTTCGGTATTACTTACC	pLH-C3
LH_C4_ins_fwd	CAAGCTTGCATGCCTGCAGGTTTTCAGAATTTTAATCCGAAAAGTTAAAAATCACCCGG	pLH-C4
LH_C4_ins_rev	TCTTGTTGCCTCCTTAAGTCTTAAATTGGATACTATCCTTTCGGTATTACTTACC	pLH-C4
LH_C5_ins_fwd	CTTGCATGCCTGCAGGGCGTCTCATTCTAATACAAGACCTAAAAACTTAAGAAAC	pLH-C5
LH_C5_ins_rev	GTTGCCTCCTTAAGTCTTTCCCCTACCATATCCTTTTCGGACAAAAG	pLH-C5
LH_C6_ins_fwd	TACGCCAAGCTTGCATGCCTGCAGGGCGTCTCATTCTAATACAAGAC	pLH-C6
LH_C6_ins_rev	TGATAACAGCCTCTGTAGAATCCATTTTCCCCTACCATATCCTTTTC	pLH-C6
LH_C7_ins_fwd	CTTGCATGCCTGCAGGCTGGCGGACCGGGT	pLH-C7
LH_C7_ins_rev	GTTGCCTCCTTAAGTCTCGTTGTATTAACTTTCTTAACTTTAAAATAAATCATTCTTTTC	pLH-C7
LH_C8_ins_fwd	CTTGCATGCCTGCAGGCTGGCGGACCGGGT	pLH-C8
LH_C8_ins_rev	CCTCTGTAGAATCCATTCGTTGTATTAACTTTCTTAACTTTAAAATAAATCATTC	pLH-C8
LH_C14_ins_fwd	TACGCCAAGCTTGCATGCCTGCAGGTACCGACACGCTGAAGTC	pLH-C14
LH_C14_ins_rev	ATCCATCTTGTTGCCTCCTTAAGTCACCTATGAGCCACACCCATTC	pLH-C14
LH_C15_ins_fwd	TACGCCAAGCTTGCATGCCTGCAGGTACCGACACGCTGAAGTC	pLH-C15
LH_C15_ins_rev	TGATAACAGCCTCTGTAGAATCCATAGTGATCCTCCTGATCTTTC	pLH-C15
LH_C16_ins_fwd	TACGCCAAGCTTGCATGCCTGCAGGCCTAAGAAAGAGACTCACATATTAAG	pLH-C16
LH_C16_ins_rev	ATCCATCTTGTTGCCTCCTTAAGTCCCGTTTCTCATGTCTTTCTTATC	pLH-C16
LH_C17_ins_fwd	TACGCCAAGCTTGCATGCCTGCAGGCCTAAGAAAGAGACTCACATATTAAG	pLH-C17
LH_C17_ins_rev	TGATAACAGCCTCTGTAGAATCCATAAAAAGGAGTGCTAAGAATGAC	pLH-C17
LH_C18_ins_fwd	TACGCCAAGCTTGCATGCCTGCAGGGGGACGGGGAAAATGTCTC	pLH-C18
LH_C18_ins_rev	ATCCATCTTGTTGCCTCCTTAAGTCAGCTCCCCCACCTTTATAG	pLH-C18
LH_C19_ins_fwd	TACGCCAAGCTTGCATGCCTGCAGGGGGACGGGGAAAATGTCTC	pLH-C19
LH_C19_ins_rev	TGATAACAGCCTCTGTAGAATCCATGAGCTCCCCCACCTTTATAG	pLH-C19
LH_C20_ins_fwd	TACGCCAAGCTTGCATGCCTGCAGGCTTTTGGGATCTCGTGGAATATC	pLH-C20
LH_C20_ins_fwd	ATCCATCTTGTTGCCTCCTTAAGTCTGGTGGACTCTTCGGACTC	pLH-C20
LH_C21_ins_fwd	TACGCCAAGCTTGCATGCCTGCAGGCTTTTGGGATCTCGTGGAATATC	pLH-C21
LH_C21_ins_rev	TGATAACAGCCTCTGTAGAATCCATTGGTGGACTCTTCGGACTC	pLH-C21
Backbone amplification
LH_pcat_no_RBS_bb_fwd	ATGGATTCTACAGAGGCTGTTATCAAGGA	pLH-C2, pLH-C4,pLH-C6,pLH-C8
LH_pcat_no_RBS_bb_rev	CCTGCAGGCATGCAAGCTTG	pLH-C2-pLHC9;pLH-C11-pLH-C21; pLH-C25,pLH-C26
LH_pcat_opt_rbs_bb_fwd	GACTTAAGGAGGCAACAAGATGGATTCTACAG	pLH-C3, pLH-C5,pLH-C7
LH_pcat_opt_rbs_bb_rev	CCTGCAGGCATGCAAGCTTG	pLH-C2-pLHC9;pLH-C11-pLH-C21; pLH-C25,pLH-C26
Synthetic promoters (insert amplification)
LH_C10_ins_fwd	CTTTATGCTTCCGGCTCGTATGTTGTGTGGAATTGTGAGCGGATAAC	pLH-C10
LH_C10_ins_rev	TGATAACAGCCTCTGTAGAATCCATGCTAGCATTATACCTAGGACTG	pLH-C10
LH_C9_ins_fwd	CTTTATGCTTCCGGCTCGTATGTTGTGTGGAATTGTGAGCGGATAAC	pLH-C9
LH_C9_ins_rev	ATCCATCTTGTTGCCTCCTTAAGTCGCTAGCATTATACCTAGGACTG	pLH-C9
LH_C9_C10_template_fwd	TGTGGAATTGTGAGCGGATAACAATTTCACACAGGAAACAGCTATGACCATGATTACGCCAAGCTTGCATGCCTGCAGGTTGACAGCTAGCTCAGTCCTAGGTATAATGCTAGC	pLH-C9, pLH-C10
LH_C9_C10_template_rev	GCTAGCATTATACCTAGGACTGAGCTAGCTGTCAACCTGCAGGCATGCAAGCTTGGCGTAATCATGGTCATAGCTGTTTCCTGTGTGAAATTGTTATCCGCTCACAATTCCACA	pLH-C9, pLH-C10
LH_C22_temp_ins_fwd	TGTGGAATTGTGAGCGGATAACAATTTCACACAGGAAACAGCTATGACCATGATTACGCCAAGCTTGCATGCCTGCAGGTTGACGGCTAGCTCAGTCCTAGGTACAGTGCTAGC	pLH-C22
LH_C22_temp_ins_rev	GCTAGCACTGTACCTAGGACTGAGCTAGCCGTCAACCTGCAGGCATGCAAGCTTGGCGTAATCATGGTCATAGCTGTTTCCTGTGTGAAATTGTTATCCGCTCACAATTCCACA	pLH-C22
LH_C23_temp_ins_fwd	TGTGGAATTGTGAGCGGATAACAATTTCACACAGGAAACAGCTATGACCATGATTACGCCAAGCTTGCATGCCTGCAGGTTGACAGCTAGCTCAGTCCTAGGTACTGTGCTAGC	pLH-C23
LH_C23_temp_ins_rev	GCTAGCACAGTACCTAGGACTGAGCTAGCTGTCAACCTGCAGGCATGCAAGCTTGGCGTAATCATGGTCATAGCTGTTTCCTGTGTGAAATTGTTATCCGCTCACAATTCCACA	pLH-C23
LH_C24_temp_ins_fwd	TGTGGAATTGTGAGCGGATAACAATTTCACACAGGAAACAGCTATGACCATGATTACGCCAAGCTTGCATGCCTGCAGGTTGACAGCTAGCTCAGTCCTAGGTATTGTGCTAGC	pLH-C24
LH_C24_temp_ins_rev	GCTAGCACAATACCTAGGACTGAGCTAGCTGTCAACCTGCAGGCATGCAAGCTTGGCGTAATCATGGTCATAGCTGTTTCCTGTGTGAAATTGTTATCCGCTCACAATTCCACA	pLH-C24
LH_C22_ins_fwd	CTTTATGCTTCCGGCTCGTATGTTGTGTGGAATTGTGAGCGGATAAC	pLH-C22
LH_C22_ins_rev	ATCCATCTTGTTGCCTCCTTAAGTCGCTAGCACTGTACCTAGGAC	pLH-C22
LH_C23_ins_fwd	CTTTATGCTTCCGGCTCGTATGTTGTGTGGAATTGTGAGCGGATAAC	pLH-C23
LH_C23_ins_rev	TCTTGTTGCCTCCTTAAGTCGCTAGCACAGTACCTAGG	pLH-C23
LH_C24_ins_fwd	CTTTATGCTTCCGGCTCGTATGTTGTGTGGAATTGTGAGCGGATAAC	pLH-C24
LH_C24_ins_rev	TCTTGTTGCCTCCTTAAGTCGCTAGCACAATACCTAGGAC	pLH-C24
LH_C25_temp_ins_bba_b0034_fwd	TTGACAGCTAGCTCAGTCCTAGGTATAATGCTAGCTCTAGAGAAAGAGGAGAAATACTAG	pLH-C25
LH_C25_temp_ins_bba_b0034_rev	CTAGTATTTCTCCTCTTTCTCTAGAGCTAGCATTATACCTAGGACTGAGCTAGCTGTCAA	pLH-C25
LH_C25_ins_fwd	CAAGCTTGCATGCCTGCAGGTTGACAGCTAGCTCAGTC	pLH-C25
LH_C25_ins_rev	ACAGCCTCTGTAGAATCCATCTAGTATTTCTCCTCTTTCTC	pLH-C25
LH_C26_ins_fwd	CAAGCTTGCATGCCTGCAGGGCGTCTCATTCTAATACAAG	pLH-C26
LH_C26_ins_rev	ATTTCTCCTCTTTCTCTAGATTTCCCCTACCATATCCTTTTC	pLH-C26
LH_pcat_optRBS_syntpro_bb_fwd	GACTTAAGGAGGCAACAAG	pLH-C14, pLH-C16,pLH-C18,pLH-C20,pLH-C22,pLH-C23, pLH-C24
LH_pcat_syntpro_bb_rev	CAACATACGAGCCGGAAG	pLH-C10,pLH-C22,pLH-C23,pLH-C24
LH_pcat_natRBS_syntpro_bb_fwd	ATGGATTCTACAGAGGCTG	pLH-C10 , pLH-C11,pLH-C12,pLH-C13,pLH-C15,pLH-C17,pLH-C19,pLH-21
LH_pcat_C25_C26_bb_fwd	TCTAGAGAAAGAGGAGAAATACTAGATGGATTC	pLH-C25,pLH-C26
LH_pCAT_bb_rev	CCTGCAGGCATGCAAGCTTG	pLH-C2-pLHC9;pLH-C11-pLH-C21; pLH-C25,pLH-C26
Plasmids for the Nanoluc secretion assay
Secretion signal (insert amplification)
LH_C27_C28_C29_ins_fwd	AATTAATGTGAGTTAGCTCACTCATTAGGCACCCCAGGCTTTAC	pLH-C27, pLH-C28, pLH-C29
LH_C27_ins_rev	ACTAGTAATGCACGTTTCATCTTGTTGCCTCCTTAAGTCG	pLH-C27
LH_C28_ins_rev	ACTAGTAATGCACGTTTCATTCTCTAGAGCTAGCATTATACCTAGG	pLH-C28
LH_C29_ins_rev	CACCAACTAGTAATGCACGTTTCATCTTGTTGCCTCCTTAAGTCTTAAATTG	pLH-C29
LH_C30_ins_fwd	AAACCAGACTTAAGGAGGCAACAAGGGCGGAAGATCTGGCGCAG	pLH-C30
LH_C30_ins_rev	AGACACCTGCGCCAGATCTTCCGCCCTTGTTGCCTCCTTAAGTCTGG	pLH-C30
LH_C31_ins_fwd	AAACCAGACTTAAGGAGGCAACAAGATGAAATTCAACGTGTTTGCACTC	pLH-C31
LH_C31_ins_rev	AGACACCTGCGCCAGATCTTCCGCCGCGCTCTGCCTGAGCTGATG	pLH-C31
LH_C34_ins_fwd	CAGACTTAAGGAGGCAACAAGATGAAACGTGCATTACTAGTTGGTGC	pLH-C34
LH_34_ins_rev	ACACCTGCGCCAGATCTTCCGCCTTCGCCAGCGAACGCCTG	pLH-C34
LH_C35_ins_fwd	CAGACTTAAGGAGGCAACAAGATGAAACGCCCTATTTCTTTGGCAC	pLH-C35
LH_35_ins_rev	AGACACCTGCGCCAGATCTTCCGCCCTCCTGGGCGTGAGCCAG	pLH-C35
LH_C36_ins_fwd	ACTTAAGGAGGCAACAAGATGAAAAAAACCACACTGATTGCAGCC	pLH-C36
LH_36_ins_rev	AGACACCTGCGCCAGATCTTCCGCCGTCACCGGCGTGTGCAG	pLH-C36
Backbone amplification
LH_C27_C28_C29_bb_fwd	ATGAAACGTGCATTACTAGTTG	pLH-C27, pLH-C28, pLH-C29
LH_C27_C28_C29_bb_rev	ATGAGTGAGCTAACTCACATTAATTG	pLH-C27, pLH-C28, pLH-C29
LH_C31_C34_C35_C36_bb_fwd	GGCGGAAGATCTGGCGCAG	pLH-C30, pLH-C31, pLH-C34, pLH-C35, pLH-C36
LH_C31_C34_C35_C36_bb_rev	CTTGTTGCCTCCTTAAGTCTGG	pLH-C30, pLH-C31, pLH-C34, pLH-C35, pLH-C36
Insert verification
LM_pCAT_fwd	TGCCACCTGACGTCTAAGAA	all pLH, pLM,pFL
LM_pCAT_rev	TGGCTTAACTATGCGGCATC	all pLH, pLM,pFL
Ancestral plasmids generation
PmerRNA amplification
FL101_ PmeRNA+33bp_fwd	AGCTATGACCATGATTACGCCAAGCTTGCATGCCTGCAGGGCGGATGAAATCCGCGAAC	pFL015, pFL016
FL102_ PmeRNA+33bp_rv	TCTTGTTGCCTCCTTAAGTCTGGTTTCAACAAAATCAGGATAG	pFL015, pFL016
mCherry amplification
FL097_mCh_RBS_fwd	GACTTAAGGAGGCAACAAGATGGTGAGCAAGGGCGAGGAG	pFL015
FL098_mCherry_stop_rev	GACTTCAGTCAATTACTTGTACAGCTCGTCCATGC	pFL015
Nanoluc amplification
FL103_ mCherry_fwd	TCCTGATTTTGTTGAAACCAGACTTAAGGAGGCAACAAG	pFL016
FL105_ Nanoluc_FLAG_rv	GGGTTTTCCCAGTCACGACGTTGTAAAACGACGGCCAGTGGACTTCAGTCAATCAGCCTG	pFL016
